# Comprehensive landscape of potential CTCF-binding sites across the complete telomere-to-telomere human genome

**DOI:** 10.64898/2026.07.18.739380

**Authors:** Eleftherios Bochalis, Ilias Georgakopoulos-Soares

## Abstract

CCCTC-binding factor (CTCF) is a master regulator of the human genome, directly modulating both transcription and 3D genome organization. However, previous human genome-wide maps of its binding sites have been built on an incomplete assembly, leaving out many repetitive, difficult-to-sequence regions. Here, we leverage the telomere-to-telomere human assembly to generate a complete catalog of potential CTCF-binding sites and characterize their function in centromeric satellites, rDNA arrays, and acrocentric short arms. Using GC-stratified permutation testing, we find that CTCF motifs are significantly enriched in the alpha-satellite active higher-order repeats of chromosomes 18, 20, and X, in rDNA arrays, and in gamma satellites. Within acrocentric short arms, CTCF motifs concentrate in the hypomethylated and accessible regions of rDNA arrays and composite beta satellites. Although short arms share high sequence homology, most potential CTCF sites are arm-specific. Cross-arm shared sites were 1.7-fold more likely to fall in the frequently recombining pseudo-homologous regions, with density scaling with sequence mosaicism. Extending our analysis to non-human primate assemblies, we show that CTCF enrichment in gamma satellites and rDNA arrays is consistent across species. Subterminal heterochromatin spacer regions contain CTCF sites deriving largely from ancient LINE elements and lineage-specific segmental duplications act as a site transfer mechanism between species. We believe that our findings will provide the foundation for future studies of CTCF’s function in the repetitive parts of the human genome.
