## Supplementary Table 3 for "Comprehensive landscape of potential CTCF-binding sites across the complete telomere-to-telomere human genome"

### Sheet: Sheet1
Species	Transposable element	Percentage (%)	Subclass	Class
Pan paniscus	L1ME4b	41.2915	L1	LINE
Pan troglodytes	L1ME4b	38.976	L1	LINE
Symphalangus syndactylus	L2d2	37.0166	L2	LINE
Pan paniscus	L1M3	20.1422	L1	LINE
Pan troglodytes	L1M3	18.8088	L1	LINE
Gorilla gorilla gorilla	L1MC	12.4579	L1	LINE
Gorilla gorilla gorilla	TAR1	11.7845	Subtelomeric	Satellite
Pan paniscus	L1MC5a	8.70853	L1	LINE
Symphalangus syndactylus	L1MC4	8.61878	L1	LINE
Symphalangus syndactylus	L2c	7.87293	L2	LINE
Pan troglodytes	L1P4	6.89655	L1	LINE
Symphalangus syndactylus	L4_A_Mam	6.49171	RTE-X	LINE
Gorilla gorilla gorilla	L1MB5	6.39731	L1	LINE
Symphalangus syndactylus	L2a	6.27072	L2	LINE
Symphalangus syndactylus	AluSx	5.44199	Alu	SINE
Gorilla gorilla gorilla	Tigger3	5.38721	TcMar-Tigger	DNA
Symphalangus syndactylus	6kbHsap	5.16575	Acrocentric	Satellite
Symphalangus syndactylus	L1ME3E	5.16575	L1	LINE
Gorilla gorilla gorilla	L1MC3	4.7138	L1	LINE
Gorilla gorilla gorilla	L2b	4.7138	L2	LINE
Pan paniscus	L1ME3G	4.62085	L1	LINE
Pan paniscus	L1MC5	4.32464	L1	LINE
Gorilla gorilla gorilla	L1M5	3.367	L1	LINE
Gorilla gorilla gorilla	L1MB7	3.367	L1	LINE
Gorilla gorilla gorilla	L1ME4c	3.367	L1	LINE
Pan troglodytes	L1MC5a	2.87356	L1	LINE
Gorilla gorilla gorilla	L1PA4	2.6936	L1	LINE
Symphalangus syndactylus	ALR/Alpha	2.67956	(Peri)centromeric	Satellite
Gorilla gorilla gorilla	L2	2.3569	L2	LINE
Pan paniscus	L1ME4a	2.19194	L1	LINE
Gorilla gorilla gorilla	L2a	2.0202	L2	LINE
Pan paniscus	L1M5	1.89573	L1	LINE
Pan troglodytes	L2c	1.82863	L2	LINE
Gorilla gorilla gorilla	L1MB4	1.6835	L1	LINE
Gorilla gorilla gorilla	L1ME1	1.6835	L1	LINE
Gorilla gorilla gorilla	OldhAT1	1.6835	hAT-Ac	DNA
Pan troglodytes	L1ME3G	1.67189	L1	LINE
Symphalangus syndactylus	L1MA1	1.65746	L1	LINE
Symphalangus syndactylus	Tigger3	1.62983	TcMar-Tigger	DNA
Symphalangus syndactylus	L1Hylob	1.60221	L1	LINE
Pan paniscus	L1P4	1.48104	L1	LINE
Pan troglodytes	BSR/Beta	1.4629	NA	Satellite
Pan troglodytes	LSAU	1.4629	NA	Satellite
Gorilla gorilla gorilla	L1M4	1.3468	L1	LINE
Gorilla gorilla gorilla	L1MEc	1.3468	L1	LINE
Gorilla gorilla gorilla	L1PA15	1.3468	L1	LINE
Gorilla gorilla gorilla	L2c	1.3468	L2	LINE
Gorilla gorilla gorilla	MamRep137	1.3468	TcMar-Tigger	DNA
Pan troglodytes	6kbHsap	1.25392	Acrocentric	Satellite
Pan paniscus	LSAU	1.18483	NA	Satellite
Pan troglodytes	L1MC5	1.14943	L1	LINE
Pan troglodytes	L1ME4c	1.04493	L1	LINE
Gorilla gorilla gorilla	6kbHsap	1.0101	Acrocentric	Satellite
Gorilla gorilla gorilla	L1MA10	1.0101	L1	LINE
Gorilla gorilla gorilla	L1MC2	1.0101	L1	LINE
Gorilla gorilla gorilla	L1MD1	1.0101	L1	LINE
Gorilla gorilla gorilla	MER20	1.0101	hAT-Charlie	DNA
Pan paniscus	BSR/Beta	1.00711	NA	Satellite
Pan paniscus	Charlie13a	1.00711	hAT-Charlie	DNA
Pan troglodytes	L1MA7	0.940439	L1	LINE
Symphalangus syndactylus	L2	0.939227	L2	LINE
Pan troglodytes	L2a	0.835946	L2	LINE
Pan troglodytes	L1MCa	0.783699	L1	LINE
Symphalangus syndactylus	L2b	0.773481	L2	LINE
Symphalangus syndactylus	L3b	0.745856	CR1	LINE
Pan paniscus	L1MA7	0.7109	L1	LINE
Pan troglodytes	L1M2	0.679206	L1	LINE
Pan troglodytes	L1M5	0.679206	L1	LINE
Gorilla gorilla gorilla	(CCG)n	0.673401	NA	Simple_repeat
Gorilla gorilla gorilla	AluY	0.673401	Alu	SINE
Gorilla gorilla gorilla	ERV3-16A3_I	0.673401	ERVL	LTR
Gorilla gorilla gorilla	Eutr2B	0.673401	MULE-MuDR	DNA
Gorilla gorilla gorilla	G-rich	0.673401	NA	Low_complexity
Gorilla gorilla gorilla	L1MB2	0.673401	L1	LINE
Gorilla gorilla gorilla	L1MC5a	0.673401	L1	LINE
Gorilla gorilla gorilla	L1MD	0.673401	L1	LINE
Gorilla gorilla gorilla	L1PA8A	0.673401	L1	LINE
Gorilla gorilla gorilla	L2d2	0.673401	L2	LINE
Gorilla gorilla gorilla	L3	0.673401	CR1	LINE
Gorilla gorilla gorilla	LTR13	0.673401	ERVK	LTR
Gorilla gorilla gorilla	MIRb	0.673401	MIR	SINE
Gorilla gorilla gorilla	MLT1A	0.673401	ERVL-MaLR	LTR
Pan paniscus	L2a	0.651659	L2	LINE
Pan troglodytes	L1MEc	0.626959	L1	LINE
Pan troglodytes	L1P3	0.626959	L1	LINE
Pan troglodytes	L2b	0.626959	L2	LINE
Pan troglodytes	MER4-int	0.626959	ERV1	LTR
Pan troglodytes	L1M4	0.574713	L1	LINE
Pan paniscus	6kbHsap	0.533175	Acrocentric	Satellite
Pan troglodytes	L1MB2	0.522466	L1	LINE
Pan troglodytes	L1MEf	0.522466	L1	LINE
Pan troglodytes	L1PA10	0.522466	L1	LINE
Pan troglodytes	L1PA7	0.522466	L1	LINE
Pan troglodytes	L1PB	0.522466	L1	LINE
Pan troglodytes	MER52A	0.522466	ERV1	LTR
Pan paniscus	L2c	0.473934	L2	LINE
Pan troglodytes	HERV16-int	0.470219	ERVL	LTR
Pan troglodytes	L1MB5	0.470219	L1	LINE
Pan troglodytes	L1MC4	0.470219	L1	LINE
Pan troglodytes	SAT-VAR_rnd-6_family-1509	0.470219	NA	Satellite
Pan troglodytes	L1PA12	0.417973	L1	LINE
Pan troglodytes	L1PA13	0.417973	L1	LINE
Pan troglodytes	MER57A1	0.417973	ERV1	LTR
Pan troglodytes	SAT-VAR_rnd-6_family-3554	0.417973	NA	Satellite
Pan troglodytes	L1MA9	0.365726	L1	LINE
Pan troglodytes	L1ME4a	0.365726	L1	LINE
Pan paniscus	L1MB4	0.35545	L1	LINE
Pan paniscus	L1MCa	0.35545	L1	LINE
Pan paniscus	L1ME1	0.35545	L1	LINE
Pan paniscus	L1PA16	0.35545	L1	LINE
Pan paniscus	L1PA2	0.35545	L1	LINE
Pan paniscus	L2b	0.35545	L2	LINE
Gorilla gorilla gorilla	(AGGCAG)n	0.3367	NA	Simple_repeat
Gorilla gorilla gorilla	(CCCCCG)n	0.3367	NA	Simple_repeat
Gorilla gorilla gorilla	(CGGC)n	0.3367	NA	Simple_repeat
Gorilla gorilla gorilla	(CTGCGC)n	0.3367	NA	Simple_repeat
Gorilla gorilla gorilla	(GCC)n	0.3367	NA	Simple_repeat
Gorilla gorilla gorilla	(GCTCCA)n	0.3367	NA	Simple_repeat
Gorilla gorilla gorilla	(GCTGCA)n	0.3367	NA	Simple_repeat
Gorilla gorilla gorilla	AluSx	0.3367	Alu	SINE
Gorilla gorilla gorilla	AluYc	0.3367	Alu	SINE
Gorilla gorilla gorilla	Chap1a_Mam	0.3367	hAT-Charlie	DNA
Gorilla gorilla gorilla	ERVL-E-int	0.3367	ERVL	LTR
Gorilla gorilla gorilla	HAL1	0.3367	L1	LINE
Gorilla gorilla gorilla	L1M4a1	0.3367	L1	LINE
Gorilla gorilla gorilla	L1M4a2	0.3367	L1	LINE
Gorilla gorilla gorilla	L1MA1	0.3367	L1	LINE
Gorilla gorilla gorilla	L1MB3	0.3367	L1	LINE
Gorilla gorilla gorilla	L1MB8	0.3367	L1	LINE
Gorilla gorilla gorilla	L1ME4b	0.3367	L1	LINE
Gorilla gorilla gorilla	L1MEd	0.3367	L1	LINE
Gorilla gorilla gorilla	L1P4	0.3367	L1	LINE
Gorilla gorilla gorilla	L1PA11	0.3367	L1	LINE
Gorilla gorilla gorilla	L2d	0.3367	L2	LINE
Gorilla gorilla gorilla	L3b	0.3367	CR1	LINE
Gorilla gorilla gorilla	L4_B_Mam	0.3367	RTE-X	LINE
Gorilla gorilla gorilla	LTR12E	0.3367	ERV1	LTR
Gorilla gorilla gorilla	MamGypLTR3a	0.3367	Gypsy	LTR
Gorilla gorilla gorilla	MER11B	0.3367	ERVK	LTR
Gorilla gorilla gorilla	MER4B	0.3367	ERV1	LTR
Gorilla gorilla gorilla	MER57C2	0.3367	ERV1	LTR
Gorilla gorilla gorilla	MIR	0.3367	MIR	SINE
Gorilla gorilla gorilla	MLT1C2	0.3367	ERVL-MaLR	LTR
Gorilla gorilla gorilla	MLT1D	0.3367	ERVL-MaLR	LTR
Gorilla gorilla gorilla	MLT1H2	0.3367	ERVL-MaLR	LTR
Symphalangus syndactylus	AluSq2	0.331492	Alu	SINE
Symphalangus syndactylus	L3	0.331492	CR1	LINE
Pan troglodytes	AluSc	0.31348	Alu	SINE
Pan troglodytes	AluSx	0.31348	Alu	SINE
Pan troglodytes	HERVE-int	0.31348	ERV1	LTR
Pan troglodytes	L1PA17	0.31348	L1	LINE
Symphalangus syndactylus	L1MC1	0.303867	L1	LINE
Pan paniscus	AluSx	0.296209	Alu	SINE
Pan paniscus	L1MD	0.296209	L1	LINE
Pan troglodytes	L1M7	0.261233	L1	LINE
Pan troglodytes	L1MD2	0.261233	L1	LINE
Pan troglodytes	L1ME1	0.261233	L1	LINE
Pan troglodytes	MER57-int	0.261233	ERV1	LTR
Symphalangus syndactylus	L1MB3	0.248619	L1	LINE
Pan paniscus	ERVL-B4-int	0.236967	ERVL	LTR
Pan paniscus	L1MD2	0.236967	L1	LINE
Pan paniscus	L1P3	0.236967	L1	LINE
Pan paniscus	L1PA14	0.236967	L1	LINE
Pan paniscus	L1PA7	0.236967	L1	LINE
Pan paniscus	L2	0.236967	L2	LINE
Pan paniscus	L3	0.236967	CR1	LINE
Symphalangus syndactylus	L1MC	0.220994	L1	LINE
Pan troglodytes	(GCTGG)n	0.208986	NA	Simple_repeat
Pan troglodytes	L1MB4	0.208986	L1	LINE
Pan troglodytes	L1MD	0.208986	L1	LINE
Pan troglodytes	L1PA14	0.208986	L1	LINE
Pan troglodytes	L1PA3	0.208986	L1	LINE
Pan troglodytes	L1PA4	0.208986	L1	LINE
Pan troglodytes	L2d	0.208986	L2	LINE
Pan troglodytes	L3	0.208986	CR1	LINE
Pan troglodytes	LTR78	0.208986	ERV1	LTR
Pan troglodytes	SATR1	0.208986	NA	Satellite
Symphalangus syndactylus	L1M5	0.19337	L1	LINE
Symphalangus syndactylus	L1ME4a	0.19337	L1	LINE
Symphalangus syndactylus	L1ME4c	0.19337	L1	LINE
Symphalangus syndactylus	L2d	0.19337	L2	LINE
Symphalangus syndactylus	THE1B	0.19337	ERVL-MaLR	LTR
Pan paniscus	AluSc	0.177725	Alu	SINE
Pan paniscus	L1M2	0.177725	L1	LINE
Pan paniscus	L1MA3	0.177725	L1	LINE
Pan paniscus	L1PA10	0.177725	L1	LINE
Pan paniscus	L1PA17	0.177725	L1	LINE
Pan paniscus	L2d	0.177725	L2	LINE
Pan paniscus	MER113	0.177725	hAT-Charlie	DNA
Pan paniscus	MER5A1	0.177725	hAT-Charlie	DNA
Symphalangus syndactylus	hAT-5_Mam	0.165746	hAT-Tag1	DNA
Symphalangus syndactylus	L1PB4	0.165746	L1	LINE
Symphalangus syndactylus	MIRb	0.165746	MIR	SINE
Symphalangus syndactylus	SAT-VAR_rnd-6_family-1442	0.165746	NA	Satellite
Pan troglodytes	AmnL2-1	0.15674	L2	LINE
Pan troglodytes	ERVL-B4-int	0.15674	ERVL	LTR
Pan troglodytes	L1PA5	0.15674	L1	LINE
Pan troglodytes	L1Pt	0.15674	L1	LINE
Pan troglodytes	L2	0.15674	L2	LINE
Pan troglodytes	SAT-VAR_rnd-6_family-1442	0.15674	NA	Satellite
Pan troglodytes	SVA_D	0.15674	SVA	Retroposon
Symphalangus syndactylus	L1MB7	0.138122	L1	LINE
Symphalangus syndactylus	MIR3	0.138122	MIR	SINE
Symphalangus syndactylus	MIRc	0.138122	MIR	SINE
Pan paniscus	AluJb	0.118483	Alu	SINE
Pan paniscus	AmnL2-1	0.118483	L2	LINE
Pan paniscus	Charlie1	0.118483	hAT-Charlie	DNA
Pan paniscus	ERVL-E-int	0.118483	ERVL	LTR
Pan paniscus	L1M1	0.118483	L1	LINE
Pan paniscus	L1M4	0.118483	L1	LINE
Pan paniscus	L1M7	0.118483	L1	LINE
Pan paniscus	L1MB2	0.118483	L1	LINE
Pan paniscus	L1MC4a	0.118483	L1	LINE
Pan paniscus	L1ME5	0.118483	L1	LINE
Pan paniscus	L1MEf	0.118483	L1	LINE
Pan paniscus	L1MEg	0.118483	L1	LINE
Pan paniscus	L1PB	0.118483	L1	LINE
Pan paniscus	MER1A	0.118483	hAT-Charlie	DNA
Pan paniscus	MER4-int	0.118483	ERV1	LTR
Pan paniscus	MER51-int	0.118483	ERV1	LTR
Pan paniscus	MER57-int	0.118483	ERV1	LTR
Pan paniscus	MLT1E2	0.118483	ERVL-MaLR	LTR
Pan paniscus	StSat_pCHT_v5_Pp	0.118483	NA	Satellite
Pan paniscus	Tigger1	0.118483	TcMar-Tigger	DNA
Symphalangus syndactylus	AluSc	0.110497	Alu	SINE
Symphalangus syndactylus	L1MA3	0.110497	L1	LINE
Symphalangus syndactylus	L1MC5	0.110497	L1	LINE
Symphalangus syndactylus	L1ME2	0.110497	L1	LINE
Symphalangus syndactylus	L1PA15	0.110497	L1	LINE
Symphalangus syndactylus	MamRTE1	0.110497	RTE-BovB	LINE
Symphalangus syndactylus	MER20	0.110497	hAT-Charlie	DNA
Symphalangus syndactylus	MER6A	0.110497	TcMar-Tigger	DNA
Symphalangus syndactylus	Plat_L3	0.110497	CR1	LINE
Pan troglodytes	AluSp	0.104493	Alu	SINE
Pan troglodytes	G-rich	0.104493	NA	Low_complexity
Pan troglodytes	HERVK14-int	0.104493	ERVK	LTR
Pan troglodytes	HERVK3-int	0.104493	ERVK	LTR
Pan troglodytes	L1MC1	0.104493	L1	LINE
Pan troglodytes	L1MC2	0.104493	L1	LINE
Pan troglodytes	L1ME3Cz	0.104493	L1	LINE
Pan troglodytes	L1PA16	0.104493	L1	LINE
Pan troglodytes	L1PBa	0.104493	L1	LINE
Pan troglodytes	L2d2	0.104493	L2	LINE
Pan troglodytes	MLT1C2	0.104493	ERVL-MaLR	LTR
Pan troglodytes	MLT2F	0.104493	ERVL	LTR
Symphalangus syndactylus	L1M3	0.0828729	L1	LINE
Symphalangus syndactylus	L1MA8	0.0828729	L1	LINE
Symphalangus syndactylus	L1MB1	0.0828729	L1	LINE
Symphalangus syndactylus	L1MB2	0.0828729	L1	LINE
Symphalangus syndactylus	L1MC3	0.0828729	L1	LINE
Symphalangus syndactylus	L1MC5a	0.0828729	L1	LINE
Symphalangus syndactylus	L1MD3	0.0828729	L1	LINE
Symphalangus syndactylus	L1ME3Cz	0.0828729	L1	LINE
Symphalangus syndactylus	L1MEd	0.0828729	L1	LINE
Symphalangus syndactylus	L1PA5	0.0828729	L1	LINE
Symphalangus syndactylus	MER50-int	0.0828729	ERV1	LTR
Pan paniscus	(TG)n	0.0592417	NA	Simple_repeat
Pan paniscus	L1M2c	0.0592417	L1	LINE
Pan paniscus	L1M4a1	0.0592417	L1	LINE
Pan paniscus	L1MA4	0.0592417	L1	LINE
Pan paniscus	L1MA6	0.0592417	L1	LINE
Pan paniscus	L1MA9	0.0592417	L1	LINE
Pan paniscus	L1MC4	0.0592417	L1	LINE
Pan paniscus	L1MDb	0.0592417	L1	LINE
Pan paniscus	L1ME3Cz	0.0592417	L1	LINE
Pan paniscus	L1P1	0.0592417	L1	LINE
Pan paniscus	L1P2	0.0592417	L1	LINE
Pan paniscus	L1PA12	0.0592417	L1	LINE
Pan paniscus	L1PA15-16	0.0592417	L1	LINE
Pan paniscus	L1PA3	0.0592417	L1	LINE
Pan paniscus	L2d2	0.0592417	L2	LINE
Pan paniscus	MamGyp-int	0.0592417	Gypsy	LTR
Pan paniscus	MER21A	0.0592417	ERVL	LTR
Pan paniscus	MER52A	0.0592417	ERV1	LTR
Pan paniscus	MER57A1	0.0592417	ERV1	LTR
Pan paniscus	MER66A	0.0592417	ERV1	LTR
Pan paniscus	MER89-int	0.0592417	ERV1	LTR
Pan paniscus	MLT1I	0.0592417	ERVL-MaLR	LTR
Pan paniscus	PRIMA4-int	0.0592417	ERV1	LTR
Pan paniscus	REP522	0.0592417	NA	Unknown
Pan paniscus	SAT_rnd-1_family-0	0.0592417	NA	Satellite
Pan paniscus	SAT-VAR_rnd-6_family-1509	0.0592417	NA	Satellite
Pan paniscus	StSat_pCHT_v10_Pp	0.0592417	NA	Satellite
Symphalangus syndactylus	AluJb	0.0552486	Alu	SINE
Symphalangus syndactylus	Arthur2	0.0552486	hAT-Tip100	DNA
Symphalangus syndactylus	L1MA2	0.0552486	L1	LINE
Symphalangus syndactylus	L1MB5	0.0552486	L1	LINE
Symphalangus syndactylus	L1MD2	0.0552486	L1	LINE
Symphalangus syndactylus	L1ME1	0.0552486	L1	LINE
Symphalangus syndactylus	L1ME3	0.0552486	L1	LINE
Symphalangus syndactylus	L1ME3G	0.0552486	L1	LINE
Symphalangus syndactylus	L1ME4b	0.0552486	L1	LINE
Symphalangus syndactylus	L1P1	0.0552486	L1	LINE
Symphalangus syndactylus	L1P3	0.0552486	L1	LINE
Symphalangus syndactylus	L1P4	0.0552486	L1	LINE
Symphalangus syndactylus	L1PA10	0.0552486	L1	LINE
Symphalangus syndactylus	L1PA4	0.0552486	L1	LINE
Symphalangus syndactylus	L1PA7	0.0552486	L1	LINE
Symphalangus syndactylus	MER5A1	0.0552486	hAT-Charlie	DNA
Symphalangus syndactylus	MLT1A0	0.0552486	ERVL-MaLR	LTR
Symphalangus syndactylus	MSTD	0.0552486	ERVL-MaLR	LTR
Symphalangus syndactylus	OldhAT1	0.0552486	hAT-Ac	DNA
Symphalangus syndactylus	Tigger1	0.0552486	TcMar-Tigger	DNA
Symphalangus syndactylus	Tigger13a	0.0552486	TcMar-Tigger	DNA
Pan troglodytes	(CCGCGCC)n	0.0522466	NA	Simple_repeat
Pan troglodytes	(GGCCGCC)n	0.0522466	NA	Simple_repeat
Pan troglodytes	(TG)n	0.0522466	NA	Simple_repeat
Pan troglodytes	(TGCCGC)n	0.0522466	NA	Simple_repeat
Pan troglodytes	ACRO1	0.0522466	Acrocentric	Satellite
Pan troglodytes	Arthur1	0.0522466	hAT-Tip100	DNA
Pan troglodytes	Charlie1	0.0522466	hAT-Charlie	DNA
Pan troglodytes	ERVL-E-int	0.0522466	ERVL	LTR
Pan troglodytes	GSATII	0.0522466	(Peri)centromeric	Satellite
Pan troglodytes	L1M1	0.0522466	L1	LINE
Pan troglodytes	L1M4a1	0.0522466	L1	LINE
Pan troglodytes	L1M4b	0.0522466	L1	LINE
Pan troglodytes	L1MA1	0.0522466	L1	LINE
Pan troglodytes	L1MA6	0.0522466	L1	LINE
Pan troglodytes	L1MB3	0.0522466	L1	LINE
Pan troglodytes	L1MB8	0.0522466	L1	LINE
Pan troglodytes	L1ME2z	0.0522466	L1	LINE
Pan troglodytes	L1ME5	0.0522466	L1	LINE
Pan troglodytes	LTR33	0.0522466	ERVL	LTR
Pan troglodytes	MER1A	0.0522466	hAT-Charlie	DNA
Pan troglodytes	MER21A	0.0522466	ERVL	LTR
Pan troglodytes	MER52D	0.0522466	ERV1	LTR
Pan troglodytes	MIRb	0.0522466	MIR	SINE
Pan troglodytes	MLT1I	0.0522466	ERVL-MaLR	LTR
Pan troglodytes	PTERV1a_LTR	0.0522466	ERV1	LTR
Pan troglodytes	PTERV1a-int	0.0522466	ERV1	LTR
Pan troglodytes	SATR2	0.0522466	NA	Satellite
Symphalangus syndactylus	(C)n	0.0276243	NA	Simple_repeat
Symphalangus syndactylus	(CCGC)n	0.0276243	NA	Simple_repeat
Symphalangus syndactylus	(GCA)n	0.0276243	NA	Simple_repeat
Symphalangus syndactylus	AluSp	0.0276243	Alu	SINE
Symphalangus syndactylus	AluSx1	0.0276243	Alu	SINE
Symphalangus syndactylus	AluY	0.0276243	Alu	SINE
Symphalangus syndactylus	Charlie21a	0.0276243	hAT-Charlie	DNA
Symphalangus syndactylus	Charlie31a	0.0276243	hAT-Charlie	DNA
Symphalangus syndactylus	Charlie4z	0.0276243	hAT-Charlie	DNA
Symphalangus syndactylus	CR1-3_Croc	0.0276243	CR1	LINE
Symphalangus syndactylus	ERV3-16A3_I	0.0276243	ERVL	LTR
Symphalangus syndactylus	EUTREP15	0.0276243	ERV1	LTR
Symphalangus syndactylus	HAL1	0.0276243	L1	LINE
Symphalangus syndactylus	HERV16-int	0.0276243	ERVL	LTR
Symphalangus syndactylus	HERVH48-int	0.0276243	ERV1	LTR
Symphalangus syndactylus	L1M1	0.0276243	L1	LINE
Symphalangus syndactylus	L1M2	0.0276243	L1	LINE
Symphalangus syndactylus	L1M2c	0.0276243	L1	LINE
Symphalangus syndactylus	L1M4	0.0276243	L1	LINE
Symphalangus syndactylus	L1M4b	0.0276243	L1	LINE
Symphalangus syndactylus	L1MA5A	0.0276243	L1	LINE
Symphalangus syndactylus	L1MA6	0.0276243	L1	LINE
Symphalangus syndactylus	L1MA7	0.0276243	L1	LINE
Symphalangus syndactylus	L1MB8	0.0276243	L1	LINE
Symphalangus syndactylus	L1ME3A	0.0276243	L1	LINE
Symphalangus syndactylus	L1ME3B	0.0276243	L1	LINE
Symphalangus syndactylus	L1MEg	0.0276243	L1	LINE
Symphalangus syndactylus	L1P2	0.0276243	L1	LINE
Symphalangus syndactylus	L1PA13	0.0276243	L1	LINE
Symphalangus syndactylus	L1PA16	0.0276243	L1	LINE
Symphalangus syndactylus	L1PA17	0.0276243	L1	LINE
Symphalangus syndactylus	L1PB3	0.0276243	L1	LINE
Symphalangus syndactylus	L1PREC2	0.0276243	L1	LINE
Symphalangus syndactylus	LAVA_B1G	0.0276243	SVA	Retroposon
Symphalangus syndactylus	LAVA_E	0.0276243	SVA	Retroposon
Symphalangus syndactylus	LAVA_F1	0.0276243	SVA	Retroposon
Symphalangus syndactylus	LTR1	0.0276243	ERV1	LTR
Symphalangus syndactylus	LTR12_v	0.0276243	ERV1	LTR
Symphalangus syndactylus	LTR46-int	0.0276243	ERV1	LTR
Symphalangus syndactylus	LTR78	0.0276243	ERV1	LTR
Symphalangus syndactylus	LTR78B	0.0276243	ERV1	LTR
Symphalangus syndactylus	MER21-int	0.0276243	ERVL	LTR
Symphalangus syndactylus	MER39	0.0276243	ERV1	LTR
Symphalangus syndactylus	MIR	0.0276243	MIR	SINE
Symphalangus syndactylus	MLT1A1	0.0276243	ERVL-MaLR	LTR
Symphalangus syndactylus	MLT1C	0.0276243	ERVL-MaLR	LTR
Symphalangus syndactylus	MLT1D	0.0276243	ERVL-MaLR	LTR
Symphalangus syndactylus	MSTA	0.0276243	ERVL-MaLR	LTR
Symphalangus syndactylus	SVA_A	0.0276243	SVA	Retroposon
Symphalangus syndactylus	UCON38	0.0276243	hAT-Charlie	DNA
